# Functional and Structural Segregation of Overlapping Helices in HIV-1

**DOI:** 10.1101/2021.07.15.452440

**Authors:** Maliheh Safari, Bhargavi Jayaraman, Shumin Yang, Cynthia Smith, Jason D. Fernandes, Alan D. Frankel

## Abstract

Overlapping coding regions balance selective forces between multiple genes. One possible division of nucleotide sequence is that the predominant selective force on a particular nucleotide can be attributed to just one gene. While this arrangement has been observed in regions in which one gene is structured and the other is disordered, we sought to explore how overlapping genes balance constraints when both protein products are structured over the same sequence. We use a combination of sequence analysis, functional assays and selection experiments to examine an overlapped region in HIV-1 that encodes helical regions in both Env and Rev. We find that functional segregation occurs even in this overlap, with each protein spacing its functional residues in a manner that allows a mutable non-binding face of one helix to encode important functional residues on a charged face in the other helix. Additionally, our experiments reveal novel and critical functional residues in Env and have implications for the therapeutic targeting of HIV-1.
