## Supplementary material for "Functional and Structural Segregation of Overlapping Helices in HIV-1": Raw data used to generate graphs for Figure 2

### Sheet: Sheet1
env alignment pos	env_aa	env_entropy	env_protein	env_protein_res	alphabet	rev_alignmen	rev_aa	rev_entropy	rev_protein	rev_protein_res	rev_annotate	env_annotate
1225	Y	0.052	env	768	complete	80	L	0.021	rev	75	binding	hydrophobic
1226	H	0.382	env	769	complete	81	P	0.007	rev	76	binding	charged
1227	R	0.857	env	770	complete	82	P	0.162	rev	77	non-binding	charged
1228	L	0.039	env	771	complete	83	L	0.668	rev	78	binding	hydrophobic
1229	R	0.275	env	772	complete	84	E	0.157	rev	79	non-binding	charged
1230	D	0.192	env	773	complete	85	R	0.299	rev	80	non-binding	charged
1231	L	0.834	env	774	complete	86	L	0.016	rev	81	binding	hydrophobic
1232	L	1.152	env	775	complete	87	T	1.455	rev	82	non-binding	hydrophobic
1233	L	0.318	env	776	complete	88	L	0.634	rev	83	binding	hydrophobic
1225	Y	0.036	env	768	equivalent	80	L	0.013	rev	75	binding	hydrophobic
1226	H	0.382	env	769	equivalent	81	P	0.007	rev	76	binding	charged
1227	R	0.843	env	770	equivalent	82	P	0.157	rev	77	non-binding	charged
1228	L	0.038	env	771	equivalent	83	L	0.027	rev	78	binding	hydrophobic
1229	R	0.21	env	772	equivalent	84	E	0.043	rev	79	non-binding	charged
1230	D	0.186	env	773	equivalent	85	R	0.194	rev	80	non-binding	charged
1231	L	0.826	env	774	equivalent	86	L	0.014	rev	81	binding	hydrophobic
1232	L	0.312	env	775	equivalent	87	T	1.22	rev	82	non-binding	hydrophobic
1233	L	0.312	env	776	equivalent	88	L	0.016	rev	83	binding	hydrophobic
