## Supplementary material for "Functional and Structural Segregation of Overlapping Helices in HIV-1": Raw data used to generate heatmap for Figure 3A

### Sheet: TableS2
position	ref_aa	ref_codon	F	L	S	Y	*	C	W	P	H	Q	R	I	M	T	N	K	V	A	D	E	G
75	L	ttg	0.231512	-0.194247	-1.22802	0.0645901	-0.414151	0.587002	-0.180447	0.746639	-0.288529	-1.47069	-0.439524	-0.361434	0.395516	0.465334	-1.09362	-2.11429	0.0684158	0.35503	-0.835778	-1.63343	-1.43272
76	P	cct	-0.478723	0.693654	-1.60053	-1.00804	-0.597125	-0.248096	-3.11727	0.516682	-3.11727	-0.224119	-1.01166	0.64768	0.0216025	-1.40005	-3.11727	-3.11727	0.204968	-0.278997	-1.01123	-1.13262	-1.5169
77	P	cca	-2.4014	-0.0835429	-0.190662	-0.196241	-2.4014	-0.471472	-2.4014	-0.501744	-2.4014	0.0441076	0.402269	0.117479	-2.4014	-0.087702	0.114193	-0.0564332	0.480411	-0.0202634	-0.00542493	0.246851	-0.377096
78	L	ttg	0.484322	0.470421	-0.836834	-0.389975	-0.226397	-0.581172	-0.786188	-0.431146	-1.16488	-0.641675	-0.410449	0.345234	0.647764	-0.760555	-0.495871	-0.842322	0.52668	-0.435789	-0.610863	-0.132019	-0.976304
79	E	gaa	0.348296	-0.581394	-0.0107107	0.40154	-0.642625	0.478355	-0.444404	-1.15155	-0.721976	0.259198	-0.235061	0.221038	0.517518	-0.114526	-0.274479	0.122573	0.121369	0.0750453	-0.580223	0.14893	0.141708
80	R	cgg	-2.15836	-0.535931	-0.105613	0.0555189	-2.15836	0.182213	-0.382639	-0.669594	0.27303	-0.262724	0.172974	-0.236337	-0.401558	0.0724058	0.309442	0.587223	0.14301	0.169606	0.263574	0.0558774	-0.0925407
81	L	ttg	-0.718604	0.740776	-1.34167	-1.19592	-0.749119	0.174992	-1.35883	-1.51239	-1.45883	-0.922115	-1.62352	0.79974	0.305676	-1.42091	-1.31127	-1.15356	-0.564268	-0.990739	-1.58493	-1.18421	-1.40168
82	T	aca	0.112995	0.0947458	0.0581128	-0.0709256	-0.490312	-0.124125	0.0723367	-0.902672	-0.074416	-0.0997244	-0.126789	0.111444	0.0594053	0.042556	-0.0115312	0.00726078	-0.0458217	-0.101176	0.131787	0.177246	0.326294
83	L	ttg	0.879595	0.368403	-1.26598	-1.97328	-1.45735	0.553222	-1.14103	-1.88782	-1.16847	-2.09954	-1.4152	0.33824	0.571275	-0.944914	-1.16885	-1.73259	0.721918	-1.38666	-1.79418	-1.47892	-1.51346
