## Supplementary material for "Functional and Structural Segregation of Overlapping Helices in HIV-1": Raw data used to generate heatmap for Figure 3B

### Sheet: TableS3
position	ref_aa	ref_codon	*	A	C	D	E	F	G	H	I	K	L	M	N	P	Q	R	S	T	V	W	Y
767	S	agc	-5.25795	0.842804	0.833803	-3.36067	-1.73554	0.498386	-0.33381	-0.332783	0.694466	-1.88586	0.592028	1.53322	-0.653337	-2.15414	-0.146361	-2.74087	0.36689	0.507171	1.08954	-0.717522	0.937727
768	Y	tac	-5.60651	-1.75233	1.27347	-3.80971	-1.72079	2.67199	-1.5087	0.518099	1.56298	-3.54831	1.18594	-2.98418	-1.3349	-4.2681	-0.601032	-2.25813	-0.854383	-2.95367	-0.506306	-4.79393	2.03344
769	H	cac	-4.56354	0.012325	1.26982	0.883024	0.714922	-0.690875	0.30807	0.812936	0.0252812	-0.120334	0.0635162	0.224955	0.476479	-2.62891	0.889799	-0.409987	-0.128066	0.0739853	0.0779434	-0.526087	0.0763368
770	T	cgc	-5.40051	0.587697	-0.925549	-1.67467	-0.519402	-0.491299	-0.942128	0.736201	-0.945587	-0.248188	0.0485696	0.940345	-0.230399	-2.85675	0.544127	0.910753	-0.273706	-0.302366	-0.085864	1.07621	1.15143
771	L	ttg	-5.53258	1.03993	1.7836	-5.14081	-5.54701	1.07667	-0.078963	-4.64973	0.824242	-5.3384	1.29799	1.28248	-4.06751	-4.96668	-3.41392	-4.78685	-0.661902	0.712259	0.71077	-1.8539	-2.50755
772	R	aga	-5.70113	0.353945	-0.94475	-0.991416	-0.529118	-0.581022	0.0855603	1.17255	-1.1215	-2.33322	0.0691557	0.303423	0.506462	-3.53369	2.01576	0.159621	0.27826	-0.167905	-0.882963	-0.790001	0.977859
773	D	gac	-5.71384	-1.59769	-2.78121	3.92574	2.80215	-3.28149	-1.08883	-2.9511	-2.70711	-4.74876	-3.07494	-3.90513	-1.75417	-4.83195	0.503589	-3.92372	-1.62618	-1.39863	-2.99259	-5.48987	-2.65012
774	L	tta	-4.78992	0.417994	1.37351	0.045664	-0.714038	1.45983	-0.247364	0.611035	0.891357	-1.45886	1.0342	-2.01961	-0.236361	-3.36491	-0.36954	-1.93133	-0.215753	-1.2688	0.591747	-2.24584	0.97652
775	L	ctc	-6.24878	-0.288302	1.32269	-4.17736	-2.54508	0.424156	-1.00604	0.567907	0.118596	-2.6513	0.953518	3.10337	-1.75888	-4.62674	0.148571	-1.41165	0.105067	-0.0804895	-0.82009	2.12961	0.990866
776	L	ttg	-4.36977	0.645713	1.29095	0.422466	-0.252855	0.202321	-0.800165	-1.06499	0.654912	-1.37714	0.611201	0.425506	-0.670382	-1.47647	0.226235	-1.18002	0.140244	0.47246	0.937969	0.173814	-0.0666502
