## Supplementary material for "Functional and Structural Segregation of Overlapping Helices in HIV-1": Raw data used to generate graphs for Figure 4

### Sheet: Env
name	RelativeActivity	SD
WT	1	0.0628432
S767A	0.641168	0.00918153
Y768A	0.682664	0.0519523
H769A	0.723054	0.160666
R770A	0.382124	0.0525892
L771A	0.897631	0.0490909
R772A	0.504905	0.109682
D773A	0.155955	0.0193262
L774A	1.66164	0.225127
L775A	0.843565	0.120047
L776A	1.17406	0.207743
Ref	0.724627	0.0613679
pNL4-3 Δenv	0	0

### Sheet: Rev
name	RelativeActivity	SD
WT	1	0.159899
L75A	0.467538	0.0697832
P76A	0.147119	0.0949994
P77A	1.27318	0.522151
L78A	0	0
E79A	0.770963	0.114134
R80A	1.27701	0.325657
L81A	0	0
T82A	1.1275	0.276076
L83A	0	0
