## Supplementary material for "Functional and Structural Segregation of Overlapping Helices in HIV-1": Raw data for Env Reporter assays in Figures 5 and 6

### Sheet: 10A
name	RelativeActivity	SD
WT	1	0.0628432
10A	0	0
10A+R770	0.17657	0.0352882
10A+R772	0.0168214	0.00945682
10A+D773	0.312702	0.0480972
10A+HRLRD	0.76671	0.0383173

### Sheet: 10GS
name	RelativeActivity	SD
WT	1	0.0628432
10GS	0	0
10GS+D773	0	0

### Sheet: D mutants
name	RelativeActivity	SD
WT	1	0.0628432
D773A	0.155955	0.0193262
D773E	0.574639	0.102456
D773N	0.219614	0.0341089

### Sheet: Double Mutants
name	RelativeActivity	SD
WT	1	0.0628432
R1D->AA	0	0
R2D->AA	0.48908	0.0774067
RRD->AAA	0.0279395	0.0122879
