## Supplementary material for "Functional and Structural Segregation of Overlapping Helices in HIV-1": Raw data for Env Spreads in Figures 5 and 6

### Sheet: Sheet1
label	Virus	name	mean_0	mean_2	mean_5	mean_7	mean_9	mean_12	mean_14	mean_16	mean_19	dev_0	dev_2	dev_5	dev_7	dev_9	dev_12	dev_14	dev_16	dev_19
1	NL4-3TxRcs	S767A	251.956	208.303	56931.7	231710	401576	2.43496e+06	2.74523e+06	1.35424e+06	1.24046e+06	49.693	78.3584	9161.67	126450	14036.5	581236	240639	472985	547893
2	NL4-3TxRcs	H769K	320.036	352.778	24028.6	11185.4	29319.4	107369	200267	895190	2.99491e+06	61.9015	26.9788	6838.56	792.893	2714.67	15633.7	76089	75814.9	854054
3	NL4-3TxRcs	D773A	250.379	45.6977	15986.8	4104.84	33296.6	79996.1	110808	230362	260789	42.0738	22.2402	1972.12	1981.38	21488.6	13058.9	8104.18	152121	56843
4	NL4-3TxRcs	D773E	223.022	253.832	29030.9	181704	161125	1.99653e+06	418981	264404	309887	47.9642	159.911	10432	77364.9	81381.5	278624	191587	133556	60767.2
5	NL4-3TxRcs	R1D->AA	350.456	62.4107	12675.5	950.688	2567.67	141830	214998	165549	27272.5	61.0294	13.1216	2068.44	50.3103	315.847	78837.6	135224	53882.6	10914
6	NL4-3TxRcs	R2D->AA	400.974	126.508	12441.1	2819.9	4577.06	27140.4	79579.4	122598	174300	17.6087	35.9343	6178.61	801.041	2624.04	14245.2	34052	3836.43	134864
7	NL4-3TxRcs	RRD->AAA	142.89	51.9567	4269.73	12426.8	10	10	10	10	10	20.4636	10.4214	1340.71	368.12	0	0	0	0	0
8	NL4-3TxRcs	LL->AA	397.509	3323.45	34049	160032	355591	1.81074e+06	775577	318582	4396.29	185.875	353.986	2752.01	46740.8	50529.8	151386	390389	204469	1803.48
9	NL4-3TxRcs	10A+D773	357.125	160.096	19930.8	2703.61	15502.5	78742.6	100544	82100.3	397062	26.4705	16.611	5031.18	259.137	8263.73	36945.1	75509.8	27144.4	293926
10	NL4-3TxRcs	10A+R770	324.482	97.5894	10719.8	3975.97	32082.2	94038.3	38671	52392.9	4759.89	123.196	15.4159	4695.3	1043.54	19110.1	46194	24596.8	15394	1050.85
11	NL4-3TxRcs	10A+HRLRD	651.496	602.367	27088	20559.6	93500	2.24474e+06	2.07933e+06	1.85449e+06	3.68935e+06	131.717	136.965	4763.55	494.321	34465.3	883656	1.6092e+06	1.02967e+06	199987
12	NL4-3TxRcs	R770A	171.096	620.688	26368.5	33383.7	203642	2.72263e+06	653330	1.69025e+06	31162.3	34.5968	254.166	5193.55	16524.5	44869.1	956131	361224	276419	9657.06
13	NL4-3TxRcs	10GS	384.496	19.1217	13894.3	1308.91	2288.9	64118.6	10	10	10	29.1862	6.86147	359.563	407.491	643.913	53624.1	0	0	0
14	NL4-3TxRcs	R772A	323.642	198.585	16178.5	158079	644654	4.11514e+06	817950	682188	42334	10.8325	39.2617	5780.24	64295.1	120554	823952	228618	111400	27789.5
15	NL4-3TxRcs	RR->AA	208.703	187.514	9037.07	6506.07	327949	1.65243e+06	605870	379674	131338	54.4922	71.2503	5511	3196.22	40730.8	481176	204988	137469	74251.9
16	NL4-3TxRcs	RR->KK	227.215	19.1347	19510.6	5318.74	5633.66	8752.61	1502.94	825.168	5165.08	32.1458	2.55052	6725.41	910.77	569.103	4907.08	754	530.969	1777.84
17	NL4-3TxRcs	10GS+D773	333.572	50.9875	11676.5	1433.94	3659.04	322142	24731.6	26776.8	1638.49	101.812	12.7529	2509.33	663.282	1954.02	168610	16070.4	19198.2	958.697
18	NL4-3TxRcs	D773N	289.607	231.612	6547.28	4046.84	3457.21	43492.1	52594.5	139144	28188.8	87.886	94.2854	3040.69	1656.28	1764.12	14209.8	17344.6	36362	14406.4
19	NL4-3TxRcs	10A+R772	203.277	157.321	12713.1	1367.93	10	10	10	10	10	40.0568	30.507	5988.39	423.081	0	0	0	0	0
20	NL4-3TxRcs	10A	410.045	302.682	25084	1345.29	10	10	10	10	10	138.469	99.5582	2923.19	267.722	0	0	0	0	0
21	NL4-3TxRcs	WT	287.415	163.655	10906.1	18806.3	251940	4.55055e+06	2.39528e+06	1.61927e+06	1.70065e+06	40.7383	42.0709	2601.48	3156.66	64196	3.27889e+06	966269	485930	44139.1
